# Transcriptomic and histological characterization of telocytes in the human dorsal root ganglion

**DOI:** 10.1101/2024.09.24.614693

**Authors:** Rainer V Haberberger, Dusan Matusica, Stephanie Shiers, Ishwarya Sankaranarayanan, Theodore J Price

## Abstract

Telocytes are interstitial cells with long processes that cover distances in tissues and likely coordinate interacts with other cell types. Though present in central and peripheral neuronal tissues, their role remains unclear. Dorsal root ganglia (DRG) house pseudounipolar afferent neurons responsible for signals such as temperature, proprioception and nociception. This study aimed to investigate the presence and function of telocytes in human DRG by investigating their transcriptional profile, location and ultrastructure.

Sequencing data revealed CD34 and PDGFRA expressing cells comprise roughly 1.5-3% of DRG cells. Combined expression of *CD34* and *PDGFRA* is a putative marker gene set for telocytes. Further analysis identified nine subclusters with enriched cluster-specific genes. KEGG and GO pathway analysis suggested vascular, immune and connective tissue associated putative telocyte subtypes. Over 3000 potential receptor-ligand interactions between sensory neurons and these *CD34* and *PDGFRA* expressing putative telocytes were identified using a ligand-receptors interactome platform. Immunohisto-chemistry showed CD34+ telocytes in the endoneural space of DRGs, next to neuron-satellite complexes, in perivascular spaces and in the endoneural space between nerve fibre bundles, consistent with pathway analysis. Transmission electron microscopy (TEM) confirmed their location identifying characteristic elongated nucleus, long and thin telopods containing vesicles, surrounded by a basal lamina. This is the first study that provides gene expression analysis of telocytes in complex human tissue such as the DRG, highlighting functional differences based on tissue location with no significant ultrastructural variation.

**Key points:**

- uman DRGs contain *CD34/PDGFRA*+ putative telocytes that can be subgrouped in nine clusters based on gene expression
- The DRGs contain CD34+ telocytes in close proximity to neuron-satellite complexes, blood vessels and nerve fibre bundles.
- The basic features of telocytes with elongated nuclei and thin telopods do not differ between locations.
