## Supplemental Table 1 for "Transcriptomic and histological characterization of telocytes in the human dorsal root ganglion"

### Sheet: Sheet1
Donor ID	Age	Sex	Ethnicity	DRG Level	Cause of Death	Diabetes Dx (Yes/No)	Medical History
1	75	F	White	L3	Renal failure	Y	Summarized by Stephanie from med records: Chronic kidney disease stage IV, encephalopathy, azotemia, advanced COPD/oxygen depedent, seizure disorder on anticonvulsants, coronary artery disease, diabetes, daily baby aspirin use, hypertension, hyperlipidemia. Past surgical history: appendectomy, c-section, tonsillectomy and adenectomy, coronary artery bypass. Active scripts: cyanocobalamin, polyeth…
2	63	F	White	L5	CVA/Stroke	Y	DM, HTN, HLD, RA, COPD, A-Fib, Cirrhosis, Acid Reflux, Bipolar; Medications uknown but used for HTN, Nausea, Pain and Acid reflux; Gastric Surgery 10 yrs ago;
3	52	F	White	L3	Anoxia/Natural Causes	Y	Asthma, COPD, Chronic Hypoxic respiratory failure on O2, HTN, HLD, DM T2, Major depressive disorder/Anxiety, Psoriasis, Morbid Obesity; Medications: Metformin, Pain medication (specific unknown), Trulicity, Steroid for COPD, HTN medication unknown, Anxiety medication unknown; Surgical hx: C-section (2000), Gallbladder removal (8-10 yrs ago); 30 pack yr smoking hx;
4	41	M	White	L4	Anoxia/Natural Causes	Y	Unspecified Autoimmune Disease, Respiratory disease/failure; Sleep apnea (CPAP and O2 Dependant); DM (metformin, Glipaside), Restless leg (Gabapentin), Other Medications: Trulicity, Lexapro, Lasoprazole, Mycophenolate, Farxiga; Surgical Hx: plate in Lft forearm (32 yr ago), Staph infection Sx (9 yr ago);
5	37	M	White	Level unknown	CVA/Stroke	Y	HTN (x4.5 yrs), CHF, Hyperlipidemia (x4.5 yrs), DM2 (x20 yrs), ESRD for 4.5 yrs (dialysis x3/wk), Gastroparesis, Occasional tremors and difficulty walking past 6 wks; Medications: Duloxetine, Rena-Vite, Atorvastatin,Lisinopril, Amlodipine, Omeprazole, Carvedilol, Minoxidil, Clonididne, Buspirone, Prochlorperazine, Hydralazine, Gabapentin,Lamotrigine, Prazosin, Mirtazapine, Amitriptylin,Levimir, N…
6	49	M	Not reported	L4	CVA/Stroke	N	HTN (lisinopril); Denies drug use in last 3 months but tox screen + for THC and Opiates; Cocaine used ~1 yr ago; Severe headaches everyday for years; Previous skin grafts d/t burn wounds (1996);
7	64	M	White	L4	CVA/Stroke	N	HTN, HLD, Migraines (started Nov2022, last 2/23), Allergy to Codiene, Surgical History: Lasix eye surgery (1 wk ago), Left Wrist surgery, Right Hip surgery, Vasectomy;

### Sheet: Controls only
Donor ID	Age	Sex	Ethnicity	DRG Level	Cause of Death	Diabetes Dx (Yes/No)	Medical History
6	49	M	Not reported	L4	CVA/Stroke	N	HTN (lisinopril); Denies drug use in last 3 months but tox screen + for THC and Opiates; Cocaine used ~1 yr ago; Severe headaches everyday for years; Previous skin grafts d/t burn wounds (1996);
7	64	M	White	L4	CVA/Stroke	N	HTN, HLD, Migraines (started Nov2022, last 2/23), Allergy to Codeine, Surgical History: Lasix eye surgery (1 wk ago), Left Wrist surgery, Right Hip surgery, Vasectomy;
